# Identifying Key Cells for Fibrosis by Systematically Calling Cell Type–Phenotype Associations across Massive Heterogenous Datasets

**DOI:** 10.1101/2025.03.23.644786

**Authors:** Xi Chen, Yang Ding, Shiqi Yang, Lin Wei, Ming Chu, Hao Tang, Lei Kong, Yixin Zhou, Ge Gao

## Abstract

Fibrotic diseases pose a significant burden on health care, yet the key pathogenic fibroblasts involved remain unclear. We developed the fibrotic disease fibroblast atlas (FDFA), which comprises 394 single-cell and 38 spatial transcriptomic samples from 11 common fibrotic diseases.

To perform a cell-type phenotype association study in large-scale heterogeneous datasets, we developed the single-cell phenotype association research kit for large-scale dataset exploration (SPARKLE). SPARKLE handles heterogeneity by incorporating confounding information into its generalized linear mixed models (GLMMs).

The application of SPARKLE to FDFA revealed that matrix fibroblasts (MTFs) constitute a crucial pathogenic cell group in fibrosis. Their increased proportion correlate with the fibrotic process. MTFs also synergize with MYO-Fs, increasing their degree of fibrosis. Based on MTF, we identified 25 potential antifibrotic targets for broad-spectrum antifibrotic therapies.

This study enhances our understanding of fibrosis and provides a reliable framework for large-scale cell type–phenotype association research.

**Highlights:**

- A cross-tissue, multidisease fibrotic disease fibroblast atlas (FDFA) reveals diverse fibroblast subtypes in fibrosis diseases.
- A new toolkit, SPARKLE, is introduced for detecting robust cell type–phenotype associations in large-scale heterogeneous datasets.
- Multiple pathogenic fibroblasts associated with common fibrosis disease (MTF) onset and progression have been identified, suggesting potential cell-specific therapeutic strategies for fibrosis-related diseases.
