## Supplementary material for "Identifying Key Cells for Fibrosis by Systematically Calling Cell Type–Phenotype Associations across Massive Heterogenous Datasets": Suppplementary table 1

### Sheet: RNAseq
Single-Cell RNA Sequencing Samples and Data Sources in the FDFA Database
Sample	Datasource
GSM4827195	GSE159354
GSM4827190	GSE159354
GSM4728859	GSE156310
GSM4728858	GSE156310
GSM3891631	GSE132771
GSM3891629	GSE132771
GSM3891627	GSE132771
GSM3660658	GSE128033
GSM3660657	GSE128033
GSM3660656	GSE128033
GSM3660655	GSE128033
GSM3660654	GSE128033
GSM3660653	GSE128033
GSM3660652	GSE128033
GSM3660651	GSE128033
GSM3489190	GSE122960
GSM3489188	GSE122960
GSM3489186	GSE122960
GSM3489184	GSE122960
GSM3489183	GSE122960
GSM5352959	GSE176021
GSM5352958	GSE176021
GSM5352957	GSE176021
GSM5352956	GSE176021
GSM5352950	GSE176021
GSM5352935	GSE176021
GSM5352923	GSE176021
GSM5282548	GSE173896
GSM5282547	GSE173896
GSM5282546	GSE173896
GSM5282545	GSE173896
GSM5282544	GSE173896
GSM5282543	GSE173896
GSM5206789	GSE169471
GSM5206788	GSE169471
GSM5206787	GSE169471
GSM5206786	GSE169471
GSM5206785	GSE169471
GSM5206784	GSE169471
GSM5206783	GSE169471
GSM5206782	GSE169471
GSM4827200	GSE159354
GSM4827185	GSE159354
GSM4763863	GSE157376
GSM4763862	GSE157376
GSM4763861	GSE157376
GSM4763860	GSE157376
GSM4763859	GSE157376
GSM3891625	GSE132771
GSM3891623	GSE132771
GSM3891621	GSE132771
GSM3666100	GSE128169
GSM3666099	GSE128169
GSM3666098	GSE128169
GSM3666097	GSE128169
GSM3666096	GSE128169
GSM3660650	GSE128033
GSM3660649	GSE128033
GSM3660648	GSE128033
GSM3660647	GSE128033
GSM3660646	GSE128033
GSM3660645	GSE128033
GSM3660644	GSE128033
GSM3660643	GSE128033
GSM3660642	GSE128033
GSM3660641	GSE128033
GSM3489189	GSE122960
GSM3489187	GSE122960
GSM3489185	GSE122960
GSM3489182	GSE122960
GSM3304014	GSE117570
GSM3304012	GSE117570
GSM3304010	GSE117570
GSM3304008	GSE117570
001C	GSE136831
003C	GSE136831
010I	GSE136831
021I	GSE136831
022C-a	GSE136831
022C-b	GSE136831
222C	GSE136831
022I	GSE136831
025I	GSE136831
034I-a	GSE136831
040I-b	GSE136831
040I	GSE136831
041I-b	GSE136831
051I-a	GSE136831
051I	GSE136831
052CO-a	GSE136831
053I-d	GSE136831
053I-n	GSE136831
053I	GSE136831
056CO	GSE136831
063I-b	GSE136831
065C	GSE136831
081C	GSE136831
084C	GSE136831
092C	GSE136831
098C-a	GSE136831
098C-b	GSE136831
123I	GSE136831
133C-a	GSE136831
135I-a	GSE136831
135I-b	GSE136831
137C-a	GSE136831
137C-b	GSE136831
137C	GSE136831
137CO	GSE136831
138I-a	GSE136831
138I	GSE136831
145I-a	GSE136831
152CO-a	GSE136831
152CO	GSE136831
153CO-a	GSE136831
153CO-b	GSE136831
157I-a	GSE136831
157I-b	GSE136831
157I	GSE136831
158I-b	GSE136831
160C	GSE136831
166I-a	GSE136831
174I-a	GSE136831
177I	GSE136831
178CO	GSE136831
179I	GSE136831
184CO-a	GSE136831
184CO-b	GSE136831
186CO-b	GSE136831
192C-a	GSE136831
92C	GSE136831
192CO-a	GSE136831
192CO-b	GSE136831
192CO	GSE136831
193CO-a	GSE136831
193CO-b	GSE136831
194CO-a	GSE136831
207CO	GSE136831
208C	GSE136831
209I-a	GSE136831
210CO	GSE136831
212I-a	GSE136831
214I-a	GSE136831
217CO-a	GSE136831
218C-a	GSE136831
218C-b	GSE136831
219C-a	GSE136831
219C-b	GSE136831
221I-a	GSE136831
222I-a	GSE136831
222I-b	GSE136831
225I-a	GSE136831
225I-b	GSE136831
226C-a	GSE136831
226C-b	GSE136831
228I-a	GSE136831
228I-b	GSE136831
235CO	GSE136831
237CO	GSE136831
238CO	GSE136831
23CO	GSE136831
244C	GSE136831
253C	GSE136831
296C	GSE136831
29I	GSE136831
388C	GSE136831
396C	GSE136831
439C-b	GSE136831
439C	GSE136831
454C	GSE136831
465C	GSE136831
47I-a	GSE136831
47I-b	GSE136831
483C	GSE136831
484C	GSE136831
49I-a	GSE136831
49I-b	GSE136831
59I	GSE136831
8CO	GSE136831
GSM4041169	GSE136103
GSM4041168	GSE136103
GSM4041167	GSE136103
GSM4041166	GSE136103
GSM4041165	GSE136103
GSM4041164	GSE136103
GSM4041163	GSE136103
GSM4041162	GSE136103
GSM4041161	GSE136103
GSM4041160	GSE136103
GSM4041159	GSE136103
GSM4041158	GSE136103
GSM4041157	GSE136103
GSM4041156	GSE136103
GSM4041155	GSE136103
GSM4041154	GSE136103
GSM4041153	GSE136103
GSM4041152	GSE136103
GSM4041151	GSE136103
GSM4041150	GSE136103
GSM5645910	GSE136103
GSM5645907	GSE136103
GSM5645905	GSE136103
GSM5645903	GSE136103
GSM5645903	GSE186343
GSM5645901	GSE186343
GSM5645899	GSE186343
GSM5616008	GSE186343
GSM5616007	GSE186343
GSM5616007	GSE185477
GSM5616006	GSE185477
GSM5616005	GSE185477
GSM5616004	GSE185477
GSM5616003	GSE185477
GSM5616002	GSE185477
GSM5616001	GSE185477
GSM5616000	GSE185477
GSM5615999	GSE185477
GSM4994384	GSE163973
GSM4994383	GSE163973
GSM4994382	GSE163973
GSM4994381	GSE163973
GSM4994380	GSE163973
GSM4994379	GSE163973
GSM5772311	GSE181297
GSM5772310	GSE181297
GSM5364335	GSE176415
GSM5364334	GSE176415
GSM5364333	GSE176415
GSM4745080	GSE145095
GSM4729102	GSE156326
GSM4729101	GSE156326
GSM4729100	GSE156326
GSM4729099	GSE156326
GSM4729098	GSE156326
GSM4729097	GSE156326
GSM3399604	GSE120386
GSM5225907	GSE171458
GSM5225906	GSE171458
GSM5224978	GSE171406
GSM5222734	GSE171314
GSM4847760	GSE159805
GSM4630031	GSE152938
GSM4587973	GSE151671
GSM4572194	GSE151302
GSM4572193	GSE151302
GSM4572192	GSE151302
GSM4191964	GSE140989
GSM4191963	GSE140989
GSM4191962	GSE140989
GSM4191961	GSE140989
GSM4191960	GSE140989
GSM4191958	GSE140989
GSM4191957	GSE140989
GSM4191956	GSE140989
GSM4191955	GSE140989
GSM4191954	GSE140989
GSM4191953	GSE140989
GSM4191952	GSE140989
GSM4191951	GSE140989
GSM4191950	GSE140989
GSM4191949	GSE140989
GSM4191948	GSE140989
GSM4191947	GSE140989
GSM4191946	GSE140989
GSM4191945	GSE140989
GSM4191944	GSE140989
GSM4191943	GSE140989
GSM4191942	GSE140989
GSM4191941	GSE140989
GSM3509840	GSE114530
GSM3509839	GSE114530
GSM3509838	GSE114530
GSM3509837	GSE114530
GSM3300889	GSE109205
GSM3300888	GSE109205
GSM3143601	GSE114530
GSM2935201	GSE109205
GSM2935200	GSE109205
GSM2935199	GSE109205
GSM6829605	GSE220939
GSM6829604	GSE220939
GSM6829603	GSE220939
GSM6829602	GSE220939
GSM6829601	GSE220939
GSM6829600	GSE220939
GSM6829599	GSE220939
GSM6829598	GSE220939
GSM6829597	GSE220939
GSM6829596	GSE220939
GSM6829595	GSE220939
GSM6829594	GSE220939
GSM6829593	GSE220939
GSM6829592	GSE220939
GSM6829591	GSE220939
GSM6829590	GSE220939
GSM6829589	GSE220939
GSM6829588	GSE220939
GSM6829587	GSE220939
GSM6829586	GSE220939
GSM6829585	GSE220939
GSM6829584	GSE220939
GSM6797235	GSE220251
GSM6797225	GSE220251
GSM6797223	GSE220251
GSM6797219	GSE220251
GSM6433705	GSE210622
GSM6433704	GSE210622
GSM5289542	GSE174219
GSM4145206	GSE131685
GSM4145204	GSE131685
GSM4135995	GSE139280
GSM4008696	GSE134355
GSM4008695	GSE134355
GSM4008694	GSE134355
GSM4008693	GSE134355
GSM4008622	GSE134355
GSM4008621	GSE134355
GSM4008620	GSE134355
GSM4008619	GSE134355
GSM3073089	GSE112570
GSM3073088	GSE112570
SeuratProject	CNP0003429
S006	CNP0003429
S010	CNP0003429
S012	CNP0003429
S014	CNP0003429
S015	CNP0003429
S016	CNP0003429
S018	CNP0003429
S019	CNP0003429
S020	CNP0003429
S023	CNP0003429
S030	CNP0003429
S031	CNP0003429
S032	CNP0003429
S033	CNP0003429
S034	CNP0003429
S035	CNP0003429
S037	CNP0003429
SA149	CNP0003429
SA154	CNP0003429
SA149P	CNP0003429
SA138	CNP0003429
SA222	CNP0003429
SA227	CNP0003429
SA159	CNP0003429
SA168	CNP0003429
GSM4907715	GSE161470
GSM4907714	GSE161470
GSM4907713	GSE161470
GSM4907712	GSE161470
DCM1	GSE145154
DCM12	GSE145155
DCM2	GSE145156
DCM22	GSE145157
DCM3	GSE145158
DCM32	GSE145159
DCM4	GSE145160
DCM42	GSE145161
DCM52	GSE145162
ICM1	GSE145163
ICM12	GSE145164
ICM13	GSE145165
ICM2	GSE145166
ICM22	GSE145167
ICM23	GSE145168
ICM3	GSE145169
ICM32	GSE145170
ICM33	GSE145171
ICM4	GSE145172
ICM42	GSE145173
ICM43	GSE145174
ICM5	GSE145175
ICM52	GSE145176
ICM53	GSE145177
GSM3980138	GSE134355
GSM3980139	GSE134355
GSM4008623	GSE134355
GSM4008624	GSE134355
GSM4008625	GSE134355
GSM4008626	GSE134355
GSM4008627	GSE134355
GSM4008628	GSE134355
GSM4008629	GSE134355
GSM4008630	GSE134355
GSM4008631	GSE134355
GSM4008632	GSE134355
GSM4008633	GSE134355
GSM4008686	GSE134355
GSM4008687	GSE134355
GSM4008697	GSE134355
GSM4008698	GSE134355
GSM4008699	GSE134355
GSM4008700	GSE134355
GSM4008709	GSE134355
GSM4008710	GSE134355

### Sheet: Spatial
Single-Cell Spatial Transcriptomics Samples and Data Sources in the FDFA Database
Sample	Datasource
V10S14-086_XY01_21-0055	GSE183456
V10S14-086_XY02_20-0039	GSE183456
V10S14-087_XY01_21-0061	GSE183456
V10S14-087_XY02_21-0063	GSE183456
V10S14-087_XY03_21-0064	GSE183456
V10S21-388_XY01_21-0068	GSE183456
V10S21-388_XY03_20-0072	GSE183456
V10S21-388_XY04_20-0073	GSE183456
V19S25-017_XY03-13437	GSE183456
GSM5494438	GSE183456
GSM5494439	GSE183456
RZ_BZ_P3 (10X0026)	PMID: 35948637
RZ_GT_P2 (ACH0028)	PMID: 35948637
FZ_P20 (ACH007)	PMID: 35948637
IZ_P3 (10X0017)	PMID: 35948637
IZ_P10 (ACH0014)	PMID: 35948637
RZ_P11 (ACH0019)	PMID: 35948637
control_P7 (ACH003)	PMID: 35948637
FZ_GT_P4 (10X009)	PMID: 35948637
RZ_P6 (ACH0021)	PMID: 35948637
control_P17 (ACH002)	PMID: 35948637
GT_IZ_P9 (ACH0012)	PMID: 35948637
FZ_P14 (ACH005)	PMID: 35948637
control_P8 (ACH004)	PMID: 35948637
GT_IZ_P9_rep2 (ACH0013)	PMID: 35948637
RZ_P3 (10X0020)	PMID: 35948637
RZ_FZ_P5 (10X0027)	PMID: 35948637
IZ_P16 (ACH0016)	PMID: 35948637
RZ_P9 (ACH0023)	PMID: 35948637
FZ_GT_P19 (ACH008)	PMID: 35948637
FZ_P18 (ACH006)	PMID: 35948637
RZ_BZ_P12 (ACH0024)	PMID: 35948637
GT_IZ_P15 (ACH0011)	PMID: 35948637
GT_IZ_P13 (ACH0010)	PMID: 35948637
RA3A	PMID: 37277655
RA3B	PMID: 37277655
RA6A	PMID: 37277655
RA6B	PMID: 37277655
