## Supplementary material for "Identifying Key Cells for Fibrosis by Systematically Calling Cell Type–Phenotype Associations across Massive Heterogenous Datasets": Suppplementary table 2

### Sheet: Sheet1
Summary of Conclusion Changes Across Different Atlases
Atals	Removal Dataset	Numbers of conclusion change	Proportion of conclusion change
COVID-19 Atlas[17]	Batch 01 from Zhuhai hospital	3 in 10 celltype-phenotype association conclusion	0.3
Human monocytes Atlas [18]	Junya Peng [21]	5 in 19 celltype-phenotype association conclusion	0.2632
Tumor-infiltrating T cells Atlas[19]	Moshe Sade-Feldman [20]	7 in 23 celltype-phenotype association conclusion	0.3043
