## Supplementary material for "Identifying Key Cells for Fibrosis by Systematically Calling Cell Type–Phenotype Associations across Massive Heterogenous Datasets": Suppplementary table 3

### Sheet: STable3PFTG
Potential fibrosis target genes (PFTGs)
Gene	p_val	avg_log2FC	pct.1	pct.2	p_val_adj	cluster
COMP	0	3.36753	0.366	0.04	0	MTF
CTHRC1	0	3.13795	0.613	0.107	0	MTF
COL1A1	0	2.93936	0.942	0.506	0	MTF
SFRP2	0	2.89571	0.63	0.145	0	MTF
C1QTNF3	0	2.53773	0.381	0.041	0	MTF
SFRP4	0	2.53336	0.456	0.062	0	MTF
ASPN	0	2.52578	0.613	0.175	0	MTF
FNDC1	0	2.46222	0.266	0.026	0	MTF
MMP23B	0	2.46081	0.577	0.071	0	MTF
COL1A2	0	2.42971	0.966	0.595	0	MTF
ADAM12	0	2.42743	0.29	0.027	0	MTF
COL3A1	0	2.40724	0.934	0.51	0	MTF
COPZ2	0	2.33977	0.585	0.124	0	MTF
CERCAM	0	2.33452	0.629	0.105	0	MTF
PI16	0	2.32396	0.342	0.073	0	MTF
CTSK	0	2.31427	0.763	0.202	0	MTF
THBS2	0	2.29106	0.635	0.106	0	MTF
SPON2	0	2.28843	0.659	0.124	0	MTF
ANGPTL2	0	2.26875	0.54	0.116	0	MTF
LRRC15	0	2.24615	0.294	0.023	0	MTF
DPT	0	2.24358	0.716	0.156	0	MTF
HTRA1	0	2.22601	0.719	0.201	0	MTF
PDGFRL	0	2.19999	0.604	0.107	0	MTF
MMP2	0	2.1288	0.875	0.258	0	MTF
MXRA5	0	2.12265	0.535	0.085	0	MTF
CRABP2	0	2.08647	0.651	0.125	0	MTF
CCDC80	0	2.05185	0.889	0.33	0	MTF
RCN3	0	2.04255	0.698	0.142	0	MTF
GXYLT2	0	2.01505	0.384	0.047	0	MTF
PPIC	0	2.01161	0.767	0.2	0	MTF
POSTN	0	1.99787	0.472	0.164	0	MTF
FAP	0	1.98279	0.497	0.071	0	MTF
COL6A1	0	1.97273	0.904	0.423	0	MTF
LOXL1	0	1.93583	0.521	0.089	0	MTF
SERPINF1	0	1.86998	0.875	0.308	0	MTF
CCN3	0	1.86681	0.183	0.022	0	MTF
PCOLCE	0	1.86676	0.916	0.344	0	MTF
COL11A1	0	1.86609	0.18	0.015	0	MTF
DIO2	0	1.84766	0.322	0.046	0	MTF
NBL1	0	1.84613	0.726	0.232	0	MTF
COL8A1	0	1.84521	0.417	0.08	0	MTF
COL6A2	0	1.84447	0.928	0.478	0	MTF
SPARC	0	1.84009	0.953	0.665	0	MTF
AEBP1	0	1.77607	0.782	0.272	0	MTF
SSC5D	0	1.77318	0.379	0.06	0	MTF
QPCT	0	1.75148	0.321	0.035	0	MTF
C1QTNF6	0	1.72449	0.329	0.032	0	MTF
MXRA8	0	1.71969	0.776	0.212	0	MTF
COL14A1	0	1.71465	0.665	0.19	0	MTF
IGFBP6	0	1.70401	0.693	0.232	0	MTF
KDELR3	0	1.69625	0.534	0.082	0	MTF
CILP2	0	1.69108	0.133	0.007	0	MTF
ECM1	0	1.68779	0.678	0.157	0	MTF
THBS3	0	1.68417	0.391	0.064	0	MTF
SCX	0	1.68391	0.148	0.019	0	MTF
BASP1	0	1.66981	0.547	0.133	0	MTF
ARL4C	0	1.64349	0.327	0.056	0	MTF
CHPF	0	1.6302	0.509	0.092	0	MTF
P4HA3	0	1.62104	0.204	0.014	0	MTF
MEG3	0	1.60778	0.843	0.223	0	MTF
ELN	0	1.60756	0.656	0.173	0	MTF
BGN	0	1.59997	0.772	0.369	0	MTF
CREB3L1	0	1.59871	0.44	0.056	0	MTF
CDK2AP1	0	1.58543	0.344	0.082	0	MTF
LOX	0	1.58371	0.571	0.1	0	MTF
CCN2	0	1.58129	0.646	0.202	0	MTF
P3H3	0	1.57025	0.421	0.062	0	MTF
SERPINE2	0	1.56136	0.468	0.109	0	MTF
CLEC11A	0	1.54224	0.716	0.184	0	MTF
HTRA3	0	1.54144	0.478	0.088	0	MTF
PTGDS	0	1.52618	0.404	0.166	0	MTF
COL6A3	0	1.52222	0.839	0.311	0	MTF
GPNMB	0	1.49507	0.661	0.174	0	MTF
COL5A2	0	1.4944	0.721	0.247	0	MTF
DKK2	0	1.48457	0.201	0.023	0	MTF
VEGFB	0	1.47986	0.507	0.134	0	MTF
CD55	0	1.47525	0.571	0.152	0	MTF
ACAN	0	1.4684	0.129	0.015	0	MTF
IGF1	0	1.46458	0.476	0.096	0	MTF
LSP1	0	1.45767	0.498	0.112	0	MTF
THY1	0	1.45694	0.705	0.22	0	MTF
MMP11	0	1.44156	0.171	0.029	0	MTF
FBLN7	0	1.43306	0.271	0.037	0	MTF
FKBP10	0	1.43262	0.679	0.172	0	MTF
PPP1R14B	0	1.4315	0.49	0.147	0	MTF
OLFML2B	0	1.4148	0.426	0.095	0	MTF
ADAMTS2	0	1.40812	0.449	0.079	0	MTF
STEAP1	0	1.40043	0.329	0.053	0	MTF
MRC2	0	1.39982	0.632	0.134	0	MTF
CLEC3B	0	1.39646	0.262	0.073	0	MTF
P4HA2	0	1.39638	0.517	0.1	0	MTF
SFRP1	0	1.38752	0.271	0.068	0	MTF
VCAN	0	1.36499	0.805	0.229	0	MTF
GSN	0	1.36038	0.876	0.505	0	MTF
CST3	0	1.36016	0.934	0.612	0	MTF
CGREF1	0	1.357	0.208	0.017	0	MTF
RGS3	0	1.34542	0.385	0.09	0	MTF
CPXM1	0	1.34313	0.461	0.087	0	MTF
TMED3	0	1.34224	0.61	0.144	0	MTF
COL8A2	0	1.33988	0.226	0.025	0	MTF
FAM114A1	0	1.33653	0.625	0.151	0	MTF
KLF4	0	1.33312	0.692	0.219	0	MTF
CD70	0	1.32762	0.13	0.008	0	MTF
TENT5A	0	1.3218	0.505	0.136	0	MTF
EDIL3	0	1.31731	0.345	0.067	0	MTF
OGN	0	1.30868	0.682	0.15	0	MTF
CD99	0	1.30591	0.906	0.471	0	MTF
AHNAK2	0	1.29416	0.284	0.039	0	MTF
GALNT5	0	1.28957	0.203	0.022	0	MTF
LUM	0	1.2878	0.899	0.421	0	MTF
BRI3	0	1.28703	0.664	0.235	0	MTF
PDLIM4	0	1.28662	0.437	0.094	0	MTF
ITGA11	0	1.28144	0.277	0.03	0	MTF
ANGPTL5	0	1.27857	0.187	0.031	0	MTF
HSPA6	0	1.27743	0.146	0.044	0	MTF
PHLDA3	0	1.27434	0.445	0.108	0	MTF
COL10A1	0	1.27353	0.12	0.005	0	MTF
VKORC1	0	1.273	0.75	0.251	0	MTF
BBLN	0	1.27195	0.46	0.144	0	MTF
METRNL	0	1.27132	0.398	0.101	0	MTF
GASK1B	0	1.27094	0.27	0.046	0	MTF
PRRX2	0	1.26819	0.413	0.105	0	MTF
CCN1	0	1.26663	0.666	0.234	0	MTF
GPX8	0	1.25894	0.58	0.124	0	MTF
SSPN	0	1.25461	0.616	0.182	0	MTF
ACKR4	0	1.25318	0.178	0.023	0	MTF
TNXB	0	1.24587	0.507	0.136	0	MTF
GJA1	0	1.23757	0.469	0.099	0	MTF
PODNL1	0	1.23194	0.17	0.016	0	MTF
HMCN1	0	1.22421	0.373	0.06	0	MTF
TMEM119	0	1.21345	0.409	0.071	0	MTF
EFEMP2	0	1.20475	0.745	0.222	0	MTF
JDP2	0	1.19416	0.357	0.082	0	MTF
IGFBP4	0	1.18888	0.773	0.34	0	MTF
TIMP1	0	1.18787	0.945	0.541	0	MTF
CXCL14	0	1.18634	0.483	0.19	0	MTF
CCN4	0	1.18337	0.169	0.019	0	MTF
DPYSL3	0	1.17867	0.488	0.1	0	MTF
EMID1	0	1.17445	0.181	0.029	0	MTF
DNM1	0	1.17246	0.326	0.053	0	MTF
MARCKS	0	1.17208	0.756	0.276	0	MTF
PYCR1	0	1.16219	0.383	0.053	0	MTF
ITGB5	0	1.15958	0.487	0.126	0	MTF
PDPN	0	1.15828	0.353	0.069	0	MTF
KDELR2	0	1.15593	0.765	0.268	0	MTF
PDLIM2	0	1.15197	0.706	0.228	0	MTF
NTM	0	1.15132	0.249	0.038	0	MTF
HOMER3	0	1.15012	0.3	0.053	0	MTF
OAF	0	1.14963	0.517	0.12	0	MTF
PLPP4	0	1.14301	0.135	0.005	0	MTF
PRDX4	0	1.13162	0.727	0.248	0	MTF
HMCN2	0	1.12804	0.174	0.016	0	MTF
KCNQ1OT1	0	1.11788	0.572	0.18	0	MTF
COL5A1	0	1.11178	0.669	0.187	0	MTF
DBP	0	1.11062	0.253	0.047	0	MTF
B4GALT2	0	1.11031	0.3	0.051	0	MTF
CD276	0	1.10377	0.423	0.098	0	MTF
MFAP4	0	1.10104	0.884	0.35	0	MTF
S100A16	0	1.09463	0.562	0.121	0	MTF
BHLHE41	0	1.09395	0.239	0.041	0	MTF
THBS4	0	1.09156	0.252	0.095	0	MTF
MESD	0	1.09144	0.44	0.116	0	MTF
NME2	0	1.09015	0.235	0.099	0	MTF
FKBP11	0	1.08714	0.411	0.089	0	MTF
HSPA1A	0	1.07826	0.858	0.497	0	MTF
SRM	0	1.07042	0.494	0.135	0	MTF
LGALS3	0	1.06792	0.834	0.388	0	MTF
GOLM1	0	1.06357	0.386	0.081	0	MTF
S100A13	0	1.05772	0.816	0.284	0	MTF
SERTAD4	0	1.05762	0.182	0.023	0	MTF
PLTP	0	1.05743	0.672	0.191	0	MTF
TSPAN8	0	1.05532	0.153	0.053	0	MTF
CLDN11	0	1.05392	0.183	0.058	0	MTF
CDKN2A	0	1.04812	0.118	0.013	0	MTF
MOXD1	0	1.04405	0.321	0.072	0	MTF
SERPINH1	0	1.04132	0.815	0.327	0	MTF
BICC1	0	1.04036	0.508	0.117	0	MTF
MMP14	0	1.03867	0.562	0.151	0	MTF
FMOD	0	1.03372	0.514	0.116	0	MTF
P3H4	0	1.03249	0.364	0.061	0	MTF
DPP4	0	1.03183	0.204	0.019	0	MTF
SNHG32	0	1.02947	0.528	0.192	0	MTF
PAMR1	0	1.02901	0.172	0.03	0	MTF
RCN1	0	1.02816	0.684	0.206	0	MTF
CADM1	0	1.02063	0.269	0.07	0	MTF
PDGFD	0	1.02011	0.316	0.065	0	MTF
FKBP14	0	1.01308	0.409	0.085	0	MTF
H3-3A	0	1.01217	0.679	0.299	0	MTF
VIM	0	1.00776	0.985	0.736	0	MTF
AKR1C3	0	1.00765	0.413	0.087	0	MTF
PTN	0	1.00591	0.626	0.25	0	MTF
COL12A1	0	1.0045	0.555	0.169	0	MTF
TUBB2A	0	1.00092	0.564	0.176	0	MTF
